# Assessing genomic diversity and signatures of selection in Original Braunvieh cattle using whole-genome sequencing data

**DOI:** 10.1101/703439

**Authors:** Meenu Bhati, Naveen Kumar Kadri, Danang Crysnanto, Hubert Pausch

**Affiliations:** Animal Genomics, ETH Zürich, Zürich, Switzerland

**Author notes:** Authors and email addresses: Meenu Bhati, Naveen Kumar Kadri, Danang Crysnanto, Hubert Pausch.

## Abstract

**Background:** Autochthonous cattle breeds represent an important source of genetic variation because they might carry alleles that enable them to adapt to local environment and food conditions. Original Braunvieh (OB) is a local cattle breed of Switzerland used for beef and milk production in alpine areas. Using whole-genome sequencing (WGS) data of 49 key ancestors, we characterize genomic diversity, genomic inbreeding, and signatures of selection in Swiss OB cattle at nucleotide resolution.

**Results:** We annotated 15,722,811 million SNPs and 1,580,878 million Indels including 10,738 and 2,763 missense deleterious and high impact variants, respectively, that were discovered in 49 OB key ancestors. Six Mendelian trait-associated variants that were previously detected in breeds other than OB, segregated in the sequenced key ancestors including variants causal for recessive xanthinuria and albinism. The average nucleotide diversity (1.6 × 10^-3^) was higher in OB than many mainstream European cattle breeds. Accordingly, the average genomic inbreeding quantified using runs of homozygosity (ROH) was relatively low (F_ROH_=0.14) in the 49 OB key ancestor animals. However, genomic inbreeding was higher in more recent generations of OB cattle (F_ROH_=0.16) due to a higher number of long (> 1 Mb) runs of homozygosity. Using two complementary approaches, composite likelihood ratio test and integrated haplotype score, we identified 95 and 162 genomic regions encompassing 136 and 157 protein-coding genes, respectively, that showed evidence (*P* < 0.005) of past and ongoing selection. These selection signals were enriched for quantitative trait loci related to beef traits including meat quality, feed efficiency and body weight and pathways related to blood coagulation, nervous and sensory stimulus.

**Conclusions:** We provide a comprehensive overview of sequence variation in Swiss OB cattle genomes. With WGS data, we observe higher genomic diversity and less inbreeding in OB than many European mainstream cattle breeds. Footprints of selection were detected in genomic regions that are possibly relevant for meat quality and adaptation to local environmental conditions. Considering that the population size is low and genomic inbreeding increased in the past generations, the implementation and adoption of optimal mating strategies seems warranted to maintain genetic diversity in the Swiss OB cattle population.
