## Supplementary material for "Assessing genomic diversity and signatures of selection in Original Braunvieh cattle using whole-genome sequencing data": File_S3

### Sheet: Sheet1
	Number of QTLs	Meat trait				Number of QTLs	Production trait			Number of QTLs	Milk Trait					Number of QTLs	Reproduction			Number of QTLs	Exterior			Number of QTLs	Health
	516	Lean_meat_yield				2150	Length_of_productive_life			6897	Milk_fat_percentage					3436	Calving_ease			708	Udder_depth			1117	Somatic_cell_score
	396	Carcass_weight				1407	Body_weight_gain			5794	Milk_fat_yield					2469	Non-return_rate			689	Udder_attachment			595	Bovine_tuberculosis_susceptibility
	318	Longissimus_muscle_area				1187	Body_weight_(yearling)			4774	Milk_kappa-casein_percentage					1899	Interval_from_first_to_last_insemination			665	Foot_angle			348	Clinical_mastitis
	296	Shear_force				899	Body_weight_(birth)			3682	Milk_protein_percentage					1698	Inseminations_per_conception			662	Stature			164	M._paratuberculosis_susceptibility
	291	Fat_thickness_at_the_12th_rib				890	Net_merit			2747	Milk_glycosylated_kappa-casein_percentage					1330	Luteal_activity			651	Strength			135	Bovine_respiratory_disease_susceptibility
	281	Marbling_score				744	Average_daily_gain			2565	Milk_yield					1143	Interval_to_first_estrus_after_calving			596	Feet_and_leg_conformation			125	Insulin-like_growth_factor_1_level
	152	Myristic_acid_content				633	PTA_type			2537	Milk_unglycosylated_kappa-casein_percentage					1030	Stillbirth			503	Udder_height			102	Tick_resistance
	132	Oleic_acid_content				526	Body_depth			1885	Milk_protein_yield					785	Daughter_pregnancy_rate			496	Dairy_form			81	Immunoglobulin_G_level
	122	Subcutaneous_fat				505	Rump_width			1551	Milk_C14_index					775	Calving_ease_(maternal)			474	Udder_cleft			80	Somatic_cell_count
	100	Intramuscular_fat				505	Body_weight_(weaning)			715	Milk_myristoleic_acid_content					714	Gestation_length			471	Rear_leg_placement_-_rear_view			62	Abomasum_displacement
	99	Myristoleic_acid_content				438	Residual_feed_intake			577	Milk_potassium_content					542	Scrotal_circumference			421	Rear_leg_placement_-_side_view			34	Body_temperature
	85	Subcutaneous_rump_fat_thickness				354	Dry_matter_intake			546	Milk_riboflavin_content					451	Conception_rate			362	Teat_placement_-_front			33	Liver_abscess
	77	Palmitoleic_acid_content				337	Metabolic_body_weight			410	Milk_zinc_content					425	Stillbirth_(maternal)			312	Teat_length			33	Bovine_viral_diarrhea_virus_susceptibility
	74	Tenderness_score				253	Maturity_rate			288	Milk_beta-lactoglobulin_percentage					307	Age_at_puberty			303	Teat_placement_-_rear			32	Heat_tolerance
	51	Yield_grade				214	Body_weight_(mature)			287	Milk_casein_percentage					299	Inhibin_level			166	Rump_angle			27	Mean_corpuscular_volume
	44	Monounsaturated_fatty_acid_content				197	Lactation_persistency			271	Milk_phosphorylated_alpha-S2-casein_percentage					152	Twinning			110	Udder_swelling_score			26	Mean_corpuscular_hemoglobin_content
	44	Meat_color_L*				118	Body_weight			255	Milk_iron_content					101	Age_at_first_calving			78	Conformation_score			26	Infectious_bovine_keratoconjunctivitis_susceptibility
	42	Palmitic_acid_content				99	Feed_conversion_ratio			250	Milk_alpha-S2-casein_percentage					100	Fertility_index			51	Eye_area_pigmentation			22	White_blood_cell_number
	37	Muscle_pH				81	Body_length			220	Milk_linoleic_acid_content					86	Calving_interval			50	Teat_number			19	Neutrophil_number
	34	Dressing_percentage				70	Chest_girth			132	Milk_stearic_acid_content					83	Sperm_motility			49	Angularity			19	Ketosis
	33	Saturated_fatty_acid_content				66	Average_daily_feed_intake			119	Milk_myristic_acid_content					78	Calf_size			47	Coat_texture			19	Calcidiol_level
	31	Stearic_acid_content				54	Hip_width			106	Milk_palmitoleic_acid_content					59	Calving_to_conception_interval			46	Hoof_and_leg_disorders			17	Red_blood_cell_distribution_width
	25	Pelvic_area				53	Lifetime_profit_index			104	Milk_phosphorus_content					58	Pregnancy_rate			45	Coat_color			17	Lymphocyte_number
	25	Kidney,_pelvic,_and_heart_fat_percentage				48	Hip_height			101	Milk_caproic_acid_content					45	Reproductive_efficiency			39	Structural_soundness_(legs,_feet,_penis,_and_prepuce)			16	Respiratory_rate
	23	Bone_weight				45	Body_weight_(slaughter)			98	Milk_conjugated_linoleic_acid_content					42	Dystocia			38	Facial_pigmentation			16	Bovine_spongiform_encephalopathy
	22	Lignoceric_acid_content				37	Height_(mature)			92	Milk_pentadecylic_acid_content					41	Calving_index			33	Body_condition_score			15	Red_blood_cell_count
	21	Omega-3_unsaturated_fatty_acid_content				32	Withers_height			89	Milk_capric_acid_content					34	Fertilization_rate			30	Bone_quality			14	ConA-induced_cell_proliferation
	21	Muscle_iron_content				30	Height_(yearling)			88	Milk_caprylic_acid_content					33	Early_embryonic_survival			29	Temperament			13	Gastrointestinal_nematode_burden
	20	Retail_product_yield				27	Milk_profitability_index			71	Milk_calcium_content					29	Sire_conception_rate			28	Dairy_capacity_composite_index			12	FMDV_peptide-induced_cell_proliferation
	18	Meat_percentage				26	Body_weight_(24_months)			69	Curd_firmness					28	sperm_counts			25	Udder_structure			12	Bovine_leukemia_virus_susceptibility
	18	Linoleic_acid_content				25	Young_stock_survival			62	Milk_lactose_content					28	Heifer_pregnancy			18	Udder_composite_index			11	Foot-and-mouth_disease_susceptibility
	18	Fat_percentage				23	Chest_width			61	Milk_butyric_acid_content					22	First_service_conception			18	Muscularity			10	Cold_tolerance
	18	Fat_color_in_carcass				20	Body_weight_(6_months)			56	Milk_lauric_acid_content					21	Semen_volume			16	Duration_of_exploration_during_novel_object_test			10	Cell-mediated_immune_response
	17	Meat_color_a*				18	Rump_length			52	Milk_glycerophosphocholine_to_phosphocholine_ratio					20	Calving_ability			13	Social_separation--Vocalization			10	Antibody-mediated_immune_response
	17	Linolenic_acid_content				18	Feed_efficiency			52	Milk_glycerophosphocholine_content					17	Male_fertility			13	Rump_conformation			7	Triglyceride_level
	17	Docosahexaenoic_acid_content				18	Chest_depth			51	Milk_saturated_fatty_acid_content					17	Birth_index			12	Teat_placement			7	Percentage_decrease_in_PCV_up_to_day_150_after_challenge
	16	Bone_percentage				16	Veterinary_treatments			51	305-day_milk_yield					12	Fertility_treatments			11	Flight_speed			7	Percentage_decrease_in_PCV_up_to_day_100_after_challenge
	15	Meat_color_b*				16	Growth_index			50	Milk_palmitic_acid_content					10	Total_number_of_ova			11	Body_form_composite_index			6	Packed_red_blood_cell_volume
	15	Juiciness				16	Cannon_bone_circumference			49	Milking_speed					9	Ovulation_rate			10	Udder_texture			6	Johne's_disease_tolerance
	14	Omega-6_to_omega-3_fatty_acid_ratio				13	Body_weight_(18_months)			49	Milk_C18_index					8	Sperm_concentration			9	Udder_width			6	General_disease_susceptibility
	14	Monounsaturated_to_saturated_fatty_acid_ratio				12	Body_energy_content			43	Cheese_protein_recovery					7	Percentage_abnormal_sperm			9	Duration_of_inactivity_during_open_field_test			5	Percentage_decrease_in_body_weight_up_to_day_150_after_challenge
	14	Eicosapentaenoic_acid_content				10	Longissimus_muscle_area_growth_			40	Milk_vitamin_B-12_content					6	Retained_placenta			8	Aggressive_behavior			5	PCVI_minus_PCVM
	14	C22:1_fatty_acid_content				9	Height_(24_months)			39	Milk_rennet_coagulation_time					6	Age_at_second_calving			7	Teat_thickness			4	PCV_variance
	12	Polyunsaturated_fatty_acid_content				8	Body_capacity			38	Milk_oleic_acid_content					5	Number_of_unfertilized_ova			7	Teat_pigmentation			4	Parasites_natural_logarithm_of_mean_number
	12	Foreshank_weight				6	Thurl_width			38	Milk_alpha-S1-casein_percentage					5	Number_of_transferable_embryos			7	Duration_of_inactivity_during_novel_object_test			4	Complement_hemolytic_activity
	12	Docosapentaenoic_acid_content				6	Partial_efficiency_of_growth			38	Curd_firming_rate					5	Luteinizing_hormone_level			7	Behavior			3	PCVF_minus_PCVM
	11	trans-Vaccenic_acid_content				6	Maintenance_efficiency			36	Cheese_fat_recovery					4	Sperm_DNA_fragmentation			5	Udder_balance			3	Parasite_detection_rate
	11	Dihomo-gamma-linolenic_acid_content				6	Height_(6_months)			35	Milk_medium-chain_fatty_acid_content					4	Number_of_degenerate_embryos			5	Social_separation--Walking/running			3	Minimum_packed_red_blood_cell_volume
	11	Cooking_loss				6	Body_weight_(mean)			33	Milk_fat-to-protein_ratio					3	Sperm_plasma_membrane_integrity			5	Social_separation--Standing_alert			3	Blood_non-esterified_fatty_acid_level
	11	Arachidonic_acid_content				5	Efficiency_of_gain			32	Milk_tridecylic_acid_content					3	Heat_intensity			5	Heel_depth			2	Red_blood_cell_Na+/K+_ATPase_activity
	11	Arachidic_acid_content				5	Body_size			30	Milk_fatty_acid_unsaturated_index					2	Sperm_acrosome_integrity_rate			5	Flight_from_feeder			2	Rabies_antibody_titer
	10	Texture				5	Body_length_(birth)			28	Average_daily_milk_yield					2	Reproductive_problems			5	Duration_of_activity_during_novel_object_test			2	Prolactin_level
	10	Drip_loss				4	Thigh_width_(maximum)			24	Milk_protein_content					2	Percentage_live_sperm_after_thawing			5	Degree_of_Spotting			2	PCVI_minus_PCVF
	10	C18_index				4	Relative_growth_rate			23	Milk_kappa-casein_content					1	Sperm_average_path_velocity			4	Maternal_behavior			2	Marfan_syndrome-like_disease
	10	Biceps_brachii_weight				3	Days_on_feed			23	Milk_alpha-lactalbumin_percentage					1	Percentage_normal_sperm			4	Duration_of_activity_during_open_field_test			2	Initial_packed_red_blood_cell_volume
	10	Atherogenic_index				3	Cumulative_effective_energy_balance			22	Milk_beta-casein_percentage					1	Percentage_live_sperm_after_osmotic_stress			3	Hindquarter_proportions			2	CD8+CD25+CD45+_cell_number
	9	Omega-6_polyunsaturated_fatty_acid_content				3	Body_weight_(test_end)			21	Milk_yield_(ECM)					1	Paired_testes_weight			2	White_spotting_on_belly			2	Blood_cortisol_level
	9	Meat-to-bone_ratio				2	Shoulder_width			20	Milk_saturated_to_unsaturated_fatty_acid_ratio					1	Paired_testes_volume			2	White_spotting_on_back			2	Bilateral_convergent_strabismus_with_exophthalmus
	9	C14_index				2	Protein_yield_persistency			20	Milk_beta-lactoglobulin_protein_content					1	Offspring_born_alive			2	Sole_pigmentation			1	Resistance_to_trypanosomosis
	8	Pentadecylic_acid_content				2	BWF_scaled_by_BWI			19	Milk_monounsaturated_fatty_acid_content					1	FSH_at_castration			2	Hoof_pigmentation			1	Red_blood_cell_potassium_level
	8	Meat_flavor_score				2	Body_weight_(initial)			19	Milk_lauroleic_acid_content					1	Embryonic_mortality			2	Hind_leg_conformation			1	Parasites_mean_of_natural_logarithm
	8	Margaric_acid_content				1	Subcutaneous_fat_increase			17	Milk_unsaturated_fatty_acid_content									1	Udder_quality			1	Growth_hormone_level
	7	Quality_grade				1	Height_(400_days)			17	Curd_solids_yield									1	Udder_capacity			1	Gamma-delta_T_cell_number
	7	Myofibrillar_fragmentation_index				1	Height_(200_days)			16	Milk_protein-to-fat_ratio									1	Presence_of_horns			1	Final_packed_red_blood_cell_volume
	7	Muscle_zinc_content				1	Body_weight_(at_castration)			16	Milk_linolenic_acid_content									1	Locomotion			1	Epidermolysis_bullosa
	7	Longissimus_muscle_width				1	Body_weight_(600_days)			16	Milk_lactose_yield									1	Hoof_trimming_status			1	Dwarfism
	7	Kidney_fat_weight				1	Age_at_slaughter			16	Milk_C16_index									1	Foot_diagonal			1	Cholesterol_deficiency
	7	Head_weight								16	Cheese_energy_recovery									1	Duration_of_exploration_during_open_field_test			1	CD8+CD26+CD45+_cell_number
	6	Trans-6/9-C18:1_fatty_acid_content								14	Milk_selenium_content													1	CD4+CD26+CD45+_cell_number
	6	Sirloin_weight								14	Milk_decenoic_acid_content													1	Blood_glucose_level
	6	Rib_thickness								13	Milk_copper_content													1	Blood_creatinine_level
	6	Muscle_moisture_content								12	Time_to_curd_firmness													1	Blood_albumin_level
	6	Medium-chain_fatty_acid_content								11	Milk_trans-vaccenic_acid_content													1	Anti-Müllerian_hormone_level
	6	Meat_color_score								11	Milk_polyunsaturated_fatty_acid_content
	6	Meat_color_L								10	Milk_energy_yield
	6	Lauric_acid_content								9	Milk_trans-9-Octadecenoic_acid_content
	6	Intermuscular_fat_percentage								9	Milk_margaric_acid_content
	6	Fat_weight								9	Milk_casein_content
	6	Fat_cover								9	Curd_yield
	6	Elaidic_acid_content								9	Cheese_solids_recovery
	6	beta-carotene_concentration_in_fat								7	Milk_trans-fatty_acid_to_cis-fatty_acid_ratio
	5	trans-12-C18:1_fatty_acid_content								7	Milk_trans-10-Octadecenoic_acid_content
	5	Silverside_weight								7	Milk_tetracosanoic_acid_content
	5	Muscle_protein_percentage								7	Milk_omega-6_fatty_acid_content
	5	Meat_color_b								7	Milk_delta-9-desaturase_content
	5	Meat_color_a								7	Milk_cis-4,7,10,13,16,19-Docosahexaenoic_acid_content
	5	Longissimus_muscle_length								7	Milk_casein_index
	5	Long-chain_fatty_acid_content								7	Milk_beta-casein_content
	5	Internal_fat_weight								6	Milk_urea_nitrogen_content
	5	Conjugated_linoleic_acid_content								6	Milk_phosphocholine_level
	5	Capric_acid_content								6	Milk_alpha-casein_percentage
	5	Calpain_activity								5	Milk_whey_protein_content
	5	Beef_flavor_intensity								5	Milk_solids_percentage
	5	Abnormal_odor_intensity								5	Milk_sodium_content
	4	Water_holding_capacity								5	Milk_iodine_content
	4	Quadriceps_weight								5	Milk_cis-fatty_acid_content
	4	Overall_impression,_sensory_panel								5	Milk_alpha-casein_content
	4	Omega-3_to_omega-6_fatty_acid_ratio								4	Milk_long-chain_fatty_acid_content
	4	Muscle_potassium_content								4	Milk_docosanoic_acid_content
	4	Meat_firmness								4	Milk_branched-chain_fatty_acid_content
	4	Kidney,_pelvic,_and_heart_fat_weight								4	Milk_arachidic_acid_content
	4	cis-Vaccenic_acid_content								4	Curd_water_yield
	4	Carcass_length								3	Milk_trans-16-Octadecenoic_acid_content
	4	C16_index								3	Milk_solids
	4	Abnormal_flavor_intensity								3	Milk_short-chain_fatty_acid_content
	3	Tridecylic_acid_content								3	Milk_rumenic_acid_content
	3	trans-15-C18:1_fatty_acid_content								3	Milk_manganese_content
	3	Trans-11,cis-15-C18:2_fatty_acid_content								3	Milk_cis-8,11,14-Eicosatrienoic_acid_content
	3	Spleen_weight								3	Milk_cis-12-Octadecenoic_acid_content
	3	Rib_fat								2	Milk_urea_nitrogen_yield
	3	Polyunsaturated_to_saturated_fatty_acid_ratio								2	Milk_undecylic_acid_content
	3	Palmitoleic_acid_to_palmitic_acid_ratio								2	Milk_tricosanoic_acid_content
	3	Muscle_sodium_content								2	Milk_trans-fatty_acid_content
	3	Muscle_phosphorus_content								2	Milk_trans-6/8-Octadecenoic_acid_content
	3	Muscle_fiber_diameter								2	Milk_osteopontin_content
	3	Muscle_carnosine_content								2	Milk_lactoferrin_content
	3	Muscle_anserine_content								2	Milk_color
	3	Meat_weight								2	Milk_cis-vaccenic_acid_content
	3	Meat_color_chroma								2	Milk_cis-9-Eicosenoic_acid_content
	3	Lung_percentage								2	Milk_cis-9-C10:1_fatty_acid_content
	3	Liver_weight								2	Milk_cis-7,10,13,16,19-Docosapentaenoic_acid_content
	3	Hindshank_weight								2	Milk_arachidonic_acid_content
	3	Docosatetraenoic_acid_content								2	Milk_alpha-lactalbumin_content
	3	Desaturation_index								2	Milk_alpha-casein_to_beta-casein_ratio
	3	Connective_tissue_amount								1	Non-fat_milk_solids_percentage
	3	Beef_odor_intensity								1	Non-fat_milk_solids
	2	Unsaturated_to_saturated_fatty_acid_ratio								1	Milk_trans-9,trans-12-Octadecadienoic_acid_content
	2	Unsaturated_fatty_acid_content								1	Milk_trans-4-Octadecenoic_acid_content
	2	trans-16-C18:1_fatty_acid_content								1	Milk_trans-11,cis-15-Octadecadienoic_acid_content
	2	Total_fatty_acid_content								1	Milk_palmitelaidic_acid_content
	2	Subcutaneous_fat_color								1	Milk_odd-chain_fatty_acid_percentage
	2	Sirloin_fat_depth								1	Milk_magnesium_content
	2	Oleic_acid_to_stearic_acid_ratio								1	Milk_eicosapentaenoic_acid_content
	2	Myristic_and_palmitic_acid_ratio								1	Milk_cis-9,trans-11,cis-15-Octadecatrienoic_acid_content
	2	Muscle_magnesium_content								1	Milk_cis-9-Heptadecenoic_acid_content
	2	Muscle_lactate_dehydrogenase_activity								1	Milk_casein_yield
	2	Muscle_creatinine_content								1	Milk_beta-carotene_content
	2	Muscle_compression
	2	Meat_fat_content
	2	Lung_weight
	2	Longissimus_muscle_weight
	2	Liver_percentage
	2	Hindquarter_percentage
	2	Heneicosylic_acid_content
	2	Gastrointestinal_tract_weight
	2	Fat_trim_yield
	2	Fat_thickness_at_the_7th_rib
	2	Fat_luster
	2	Cutability
	2	Cis-12-C18:1_fatty_acid_content
	2	Cis-11,14,17-Eicosatrienoic_acid_content
	2	Cis-10-Pentadecenoic_acid_content
	2	cis-10-Heptadecenoic_acid_content
	1	Trapezius_muscle_lean_area
	1	Stearic_aldehyde_content
	1	Spleen_percentage
	1	Semitendinosus_muscle_weight
	1	Semispinalis_lean_area
	1	Pericardial_fat_weight
	1	Pelvic_width
	1	Palmitic_aldehyde_content
	1	Muscle_protein/DNA_ratio
	1	Muscle_nitrogen_content
	1	Muscle_glycogen_content
	1	Muscle_glucose_6-phosphatase_activity
	1	Muscle_fiber_area
	1	Longissimus_muscle_lean_area
	1	Longissimus_muscle_area/muscle_fiber_area
	1	Linoleic_acid_to_linolenic_acid_ratio
	1	Kidney_weight
	1	Insoluble_collagen_content
	1	Hindquarter_weight
	1	Hematin_pigment_concentration
	1	Heart_percentage
	1	Gastrointestinal_tract_percentage
	1	Fat_melting_point
	1	Cis-11,14-Eicosadienoic_acid_content
	1	Channel_fat_weight
	1	Adhesion
