## Supplementary material for "Assessing genomic diversity and signatures of selection in Original Braunvieh cattle using whole-genome sequencing data": File_S6

### Sheet: Sheet1
Chr	Position	Ref	Alt	Alt Freq	Gene	Type	OMIA id	found in cattle breed	Phenotype/trait	Pubmed id
6	87181619	G	T	0.45	CSN2	missense	OMIA 002033-9913	Numerous breed	Milk A2	23102962
15	77675440	G	A	0.194	LRP4	missense	OMIA 000963-9913	German Simmental, Holstein	Syndactyly (mule foot)	17319939
20	39829806	G	A	0.02	SLC45A2	missense	OMIA 001821-9913	Braunvieh	Coat colour, albinism, oculocutaneous type IV	28982372
20	39864148	C	T	0.02	SLC45A2	missense	OMIA 001821-9913	Braunvieh	Coat colour, albinism, oculocutaneous type IV	28982372
22	31769189	T	A	0.582	MITF	intron	OMIA 000214-9913	Holstein, Simmental	Coat colour, white spotting	22486495
24	21222029	TC	T	0.02	MOCOS	frameshift deletion	OMIA 001819-9913	Tyrolean Grey	Xanthinuria, type II	27919260
