## Supplementary material for "Assessing genomic diversity and signatures of selection in Original Braunvieh cattle using whole-genome sequencing data": File_S7

### Sheet: Sheet1
Sample id	ROH_number	Avg_ROH_size	total_length_ROH	Froh_total	min_ROH_size	max_roh_size	short_ROH_number	short_ROH_size	short_ROH_froh	medium_ROH_number	medium_ROH_size	medium_ROH_froh	long_ROH_number	long_ROH_size	long_ROH_froh
SAMEA4827651	1923	158390	304584445	0.121249	50018	4399639	1011	72824996	0.0289902	908	221032470	0.0879887	4	10726979	0.0042702
SAMEA4827647	1945	164058	319091853	0.127024	50008	4777364	1042	72899975	0.0290201	900	236273240	0.0940558	3	9918638	0.00394842
SAMEA4827662	2091	152833	319572878	0.127216	50023	2990016	1169	82262403	0.0327471	920	232210159	0.0924383	2	5100316	0.00203034
SAMEA4827645	2013	160034	322147787	0.128241	50007	2675271	1110	78094665	0.031088	901	239193242	0.0952182	2	4859880	0.00193462
SAMEA4827663	2051	157779	323604044	0.12882	50036	2611165	1012	72552767	0.0288818	1036	244070489	0.0971597	3	6980788	0.00277892
SAMEA4827674	1988	164506	327037777	0.130187	50004	5025959	1056	75089399	0.0298916	927	236178743	0.0940182	5	15769635	0.00627758
SAMEA4827664	2023	162999	329747364	0.131266	50012	3921362	992	70897733	0.028223	1026	245662832	0.0977936	5	13186799	0.00524941
SAMEA4827671	1963	168385	330540126	0.131582	50050	3577089	980	70125389	0.0279155	978	248018473	0.0987313	5	12396264	0.00493471
SAMEA5059743	1896	174988	331777502	0.132074	50056	2736717	1067	74013396	0.0294633	822	241336070	0.0960712	7	16428036	0.00653968
SAMEA4827659	2081	162420	337997051	0.13455	50005	2646925	992	71236417	0.0283578	1087	262106973	0.10434	2	4653661	0.00185253
SAMEA4827652	2052	166172	340984125	0.135739	50036	3956692	968	68530507	0.0272807	1077	252637670	0.10057	7	19815948	0.00788834
SAMEA4827665	2011	176043	354022002	0.140929	50072	4120094	1023	73126652	0.0291103	979	257469781	0.102494	9	23425569	0.00932526
SAMEA4827669	2051	174080	357037512	0.14213	50052	2887106	1018	72799444	0.02898	1028	271768107	0.108186	5	12469961	0.00496405
SAMEA4827655	1990	179685	357573364	0.142343	50050	3657568	982	69960817	0.02785	1000	268268385	0.106792	8	19344162	0.00770053
SAMEA4827646	2023	176811	357688182	0.142389	50016	4449718	1059	74801289	0.0297769	957	261789600	0.104213	7	21097293	0.00839842
SAMEA4827667	2015	177959	358588246	0.142747	50003	4185748	980	70043849	0.0278831	1026	265113726	0.105537	9	23430671	0.00932729
SAMEA4827657	2187	164069	358818314	0.142839	50030	3332205	1014	72389845	0.028817	1171	280649085	0.111721	2	5779384	0.00230066
SAMEA4827654	2019	179066	361534783	0.14392	50008	3298225	980	70938360	0.0282392	1033	273459520	0.108859	6	17136903	0.00682187
SAMEA4827648	2037	178499	363602309	0.144743	50006	4029044	1030	73136406	0.0291142	995	258830171	0.103035	12	31635732	0.0125936
SAMEA4827660	2165	168804	365460611	0.145483	50093	3331820	1033	74075525	0.029488	1129	282454760	0.11244	3	8930326	0.00355499
SAMEA4827658	2081	178626	371721072	0.147975	50018	3967857	981	70229264	0.0279569	1090	274784695	0.109386	10	26707113	0.0106316
SAMEA4827649	2033	183021	372081311	0.148118	50018	3298319	1028	73230858	0.0291518	995	273125260	0.108726	10	25725193	0.0102407
SAMEA4827653	2085	180375	376081207	0.149711	50004	3062044	1003	71915258	0.0286281	1077	291987648	0.116235	5	12178301	0.00484794
SAMEA4827661	2083	182272	379672960	0.15114	50014	3127111	997	70827061	0.0281949	1076	285295311	0.11357	10	23550588	0.00937503
SAMEA4827656	1933	198564	383824645	0.152793	50094	3716073	926	65485513	0.0260685	997	290172761	0.115512	10	28166371	0.0112125
SAMEA5059755	1943	205495	399276564	0.158944	50018	4226822	869	61899551	0.024641	1058	294871909	0.117383	16	42505104	0.0169205
SAMEA4827666	2157	185189	399452157	0.159014	50009	4481552	1078	77419707	0.0308193	1068	291272123	0.11595	11	30760327	0.0122451
SAMEA4827672	2182	188943	412274260	0.164118	50021	3798222	1003	71001677	0.0282644	1168	314543908	0.125214	11	26728675	0.0106402
SAMEA4827668	2090	199406	416759318	0.165904	50014	4644420	979	70047147	0.0278844	1100	316475876	0.125983	11	30236295	0.0120365
SAMEA4827670	2086	200951	419183839	0.166869	50014	3893417	980	70123692	0.0279149	1098	326481675	0.129966	8	22578472	0.00898805
SAMEA4827673	2141	201203	430775151	0.171483	50004	2740501	947	67245831	0.0267693	1187	346696494	0.138013	7	16832826	0.00670082
SAMEA5059756	1943	226383	439861729	0.1751	50001	4169529	823	59237951	0.0235815	1103	332804909	0.132483	17	47818869	0.0190358
SAMEA4827650	2172	217444	472287914	0.188009	50072	3946908	1005	72449812	0.0288409	1150	355592583	0.141554	17	44245519	0.0176133
