## Supplementary material for "Assessing genomic diversity and signatures of selection in Original Braunvieh cattle using whole-genome sequencing data": File_S9

### Sheet: Sheet1
chr	start	end	top CLR value	P value	Ensembl id	Gene name
11	66019842	68540358	7233.12	3.18492e-05	.,ENSBTAG00000000141,ENSBTAG00000000141,ENSBTAG00000009343,ENSBTAG00000047822,ENSBTAG00000000992,ENSBTAG00000001042,ENSBTAG00000037746,ENSBTAG00000001105,ENSBTAG00000001105,ENSBTAG00000001108,ENSBTAG00000001108,ENSBTAG00000037746,ENSBTAG00000001408,ENSBTAG00000004567,ENSBTAG00000007808,ENSBTAG00000008985,ENSBTAG00000009343,ENSBTAG00000009658,ENSBTAG00000010595,ENSBTAG00000010595,ENSBTAG0000001060…	.,AAK1,AAK1,NFU1,biotype=protein_coding,ANTXR1,ANXA4,ANXA4,GMCL1,APLF,APLF,FBXO48,ARHGAP25,BMP10,C11H2orf42,C11H2orf42,TIA1,C1D,CNRIP1,GFPT1,GKN1,GKN2,GMCL1,SNRNP27,MXD1,SNRNP27,NFU1,PCBP1,PLEK,PNO1,WDR92,PPP3R1,PROKR1,TIA1,WDR92,biotype=protein_coding
11	69700596	70260710	2839.19	0.000668832	.,ENSBTAG00000023744	.,YPEL5
11	56937979	57458085	2031.29	0.000891777	.,ENSBTAG00000000168	.,biotype=protein_coding
11	69220498	69460546	1817.42	0.00101917	.,ENSBTAG00000005014	.,LCLAT1
11	68580367	68940440	1441.44	0.00114657	.,ENSBTAG00000001662,ENSBTAG00000001662,ENSBTAG00000015865,ENSBTAG00000015865,ENSBTAG00000021735	.,CAPN14,CAPN14,EHD3,EHD3,GALNT14
15	49118531	49238587	1390.86	0.00116249	ENSBTAG00000046378,ENSBTAG00000046983,ENSBTAG00000048003,ENSBTAG00000048301	biotype=protein_coding
6	38537957	39458373	1129.45	0.00128989	.,ENSBTAG00000005932,ENSBTAG00000005932,ENSBTAG00000005989,ENSBTAG00000019441,ENSBTAG00000005989,ENSBTAG00000011973,ENSBTAG00000021582,ENSBTAG00000021582,ENSBTAG00000046561	.,DCAF16,NCAPG,FAM184B,FAM184B,LAP3,MED28,LAP3,LCORL,NCAPG
7	20649169	21289364	940.01	0.00154468	.,ENSBTAG00000000753,ENSBTAG00000020117,ENSBTAG00000000753,ENSBTAG00000045914,ENSBTAG00000004258,ENSBTAG00000020417,ENSBTAG00000004936,ENSBTAG00000005999,ENSBTAG00000006001,ENSBTAG00000039696,ENSBTAG00000006001,ENSBTAG00000006005,ENSBTAG00000006007,ENSBTAG00000006007,ENSBTAG00000008181,ENSBTAG00000008186,ENSBTAG00000008186,ENSBTAG00000013251,ENSBTAG00000010215,ENSBTAG00000010215,ENSBTAG0000001477…	.,ANKRD24,CCDC94,EBI3,SHD,ANKRD24,CREB3L3,SIRT6,CHAF1A,SH3GL1,UBXN6,CREB3L3,DAPK3,EEF2,DPP9,MYDGF,FSD1,SHD,STAP2,TMIGD2,HDGFL2,LRG1,PLIN4,PLIN5,HDGFL2,UBXN6,MAP2K2,MPND,SH3GL1,STAP2,MYDGF,TNFAIP8L1,PIAS4,ZBTB7A,PIAS4,biotype=protein_coding,SEMA6B
11	70300720	70340727	931.78	0.00157653	.	.
1	134969494	135049517	798.16	0.0018154	.	.
1	135089530	135169552	739.09	0.0018791	.	.
18	141379	461483	712.8	0.00197465	.	.
3	72579706	72819757	623.67	0.00214982	.	.
16	26510737	26590756	612.65	0.00216574	.	.
5	18541426	18821559	580.46	0.00222944	.	.
13	11690467	11770499	564.77	0.00227722	ENSBTAG00000008650	CAMK1D
7	51498613	52098796	559.13	0.00229314	.,ENSBTAG00000011419,ENSBTAG00000014182,ENSBTAG00000014182,ENSBTAG00000014192,ENSBTAG00000014182,ENSBTAG00000033747,ENSBTAG00000033747,ENSBTAG00000033747,ENSBTAG00000046926	.,CTNNA1,CTNNA1,LRRTM2,CTNNA1,SIL1,HSPA9,SIL1,SIL1,biotype=protein_coding
11	70380736	70460751	550.53	0.00232499	.	.
13	54067876	54107892	545.15	0.00235684	ENSBTAG00000019984	GINS1
18	21340	101365	536.12	0.00237276	.	.
21	33140879	33300949	533.15	0.00238869	.,ENSBTAG00000020441,ENSBTAG00000023147	.,HMG20A,LINGO1
8	108382138	108462151	526.86	0.00242054	.	.
21	32140436	32380541	524.57	0.00243646	ENSBTAG00000007382	SCAPER
1	1730515	1770526	520.64	0.00246831	.	.
14	70160847	70320928	516.25	0.00248423	.,ENSBTAG00000001522,ENSBTAG00000013901,ENSBTAG00000013901	.,MTERF3,PTDSS1,PTDSS1
10	43753550	43873605	499.9	0.00256386	ENSBTAG00000010103,ENSBTAG00000011494,ENSBTAG00000011494,ENSBTAG00000044049,ENSBTAG00000044049	ABHD12B,ABHD12B,PYGL,PYGL,TRIM9
1	31259154	31379188	473.06	0.00269125	.	.
3	18327978	18488012	470.11	0.0027231	.,ENSBTAG00000011756,ENSBTAG00000011756,ENSBTAG00000039357	.,biotype=protein_coding
13	11890549	11930564	443.12	0.00288235	.	.
21	30419675	30499709	434.02	0.00293012	.	.
9	49924141	50004174	432.41	0.00294605	ENSBTAG00000020482	ASCC3
8	33208715	33248721	431.2	0.00296197	.	.
5	80531096	80571114	426.7	0.0029779	ENSBTAG00000005365	OVCH1
21	47027022	47107056	419	0.00299382	.	.
17	2843318	2923348	415.63	0.00302567	ENSBTAG00000001638,ENSBTAG00000022120,ENSBTAG00000007234,ENSBTAG00000022120	FGA,FGB,FGB,PLRG1
13	12010598	12130647	414.32	0.0030416	.	.
23	14175246	14255315	400.43	0.00315307	.	.
11	87304206	87344214	392.34	0.00320084	ENSBTAG00000004259	HPCAL1
14	33501976	33582016	387.16	0.00323269	.,ENSBTAG00000044080	.,CPA6
5	117548813	117588832	379.21	0.00328046	.	.
17	15448126	15488141	365.47	0.00332824	.	.
26	28988791	29068827	361.11	0.00339194	.	.
16	79523903	79603922	357.62	0.00340786	ENSBTAG00000023144,ENSBTAG00000023144,ENSBTAG00000046345	PTPRC,PTPRC,biotype=protein_coding
8	77376601	77456615	352.15	0.00343971	ENSBTAG00000010161,ENSBTAG00000039021,ENSBTAG00000012684	CCL19,CCL21,biotype=protein_coding
21	33060843	33100860	350.38	0.00345563	ENSBTAG00000020441	HMG20A
2	62031809	62151853	349.76	0.00348748	ENSBTAG00000013302	R3HDM1
14	19774910	19814929	341.06	0.00355118	.	.
13	52987432	53027448	326.26	0.00359896	ENSBTAG00000018811,ENSBTAG00000018812	NOP56,TMC2
25	2884533	3044748	324.32	0.00364673	ENSBTAG00000000611,ENSBTAG00000004502,ENSBTAG00000004875,ENSBTAG00000004505,ENSBTAG00000004509,ENSBTAG00000004509,ENSBTAG00000020107,ENSBTAG00000020109,ENSBTAG00000020109	C25H16orf90,CLUAP1,NAT15,DNASE1,SLX4,TRAP1,NLRC3,SLX4,TRAP1
2	71515374	71595403	322.9	0.00366265	ENSBTAG00000009517,ENSBTAG00000010599,ENSBTAG00000010599	C2H2orf76,C2H2orf76,DBI
3	4084900	4124907	313.4	0.00374228	.	.
5	35829701	35949757	308.81	0.0037582	ENSBTAG00000032183	NELL2
17	15688218	15728232	297.35	0.0038219	ENSBTAG00000014111	INPP4B
2	103767499	103807513	291.28	0.00385375	.	.
10	76128659	76168677	290.8	0.00386967	ENSBTAG00000008815	WDR89
13	47345114	47385130	288.8	0.00390152	.	.
8	108262116	108302122	282.38	0.00396522	.	.
11	65939825	65979832	279.45	0.00399707	.	.
26	22225590	22265608	279.31	0.00401299	ENSBTAG00000003578,ENSBTAG00000003579	DPCD,FBXW4
1	1450433	1490444	277.29	0.00404484	ENSBTAG00000021819	IFNAR1
7	68663868	68703879	273.93	0.00409262	.	.
17	58544566	58584580	273.87	0.00410854	.	.
27	17258221	17298260	269.26	0.00414039	.	.
15	56522038	56602075	259.72	0.00418816	ENSBTAG00000031609	THAP12
7	80987641	81027652	259.4	0.00420409	.	.
8	105061545	105101551	258.21	0.00422001	ENSBTAG00000019807	COL27A1
8	88378566	88418572	257.38	0.00425186	.	.
16	26630767	26670776	255.78	0.00426779	.	.
8	57413037	57453043	255.32	0.00428371	.	.
10	19062027	19142063	254.47	0.00429964	ENSBTAG00000012981,ENSBTAG00000012981,ENSBTAG00000014092	CELF6,HEXA,HEXA
5	108944695	109024733	252.66	0.00431556	.	.
2	72395705	72435719	249.35	0.00436334	ENSBTAG00000032021	RALB
18	29350953	29390966	248.65	0.00437926	.	.
27	17778740	17818778	243.06	0.00444296	.	.
5	32187958	32227976	242.87	0.00445888	.	.
22	12289500	12329520	242.25	0.00447481	ENSBTAG00000017174	SCN11A
11	89064567	89144583	239.61	0.00450666	.,ENSBTAG00000037793	.,biotype=protein_coding
2	90962685	91002699	237.45	0.00453851	ENSBTAG00000002283	FZD7
6	41699391	41739408	232.45	0.00461813	ENSBTAG00000033351,ENSBTAG00000047743	KCNIP4,PACRGL
5	114227224	114267242	230.75	0.0046659	.	.
15	48998475	49038492	229.67	0.00468183	ENSBTAG00000037815,ENSBTAG00000038748,ENSBTAG00000039178	HBB,HBE1,HBE4
1	78272908	78312918	229.11	0.00469775	ENSBTAG00000015460	TP63
26	43755778	43795796	228.59	0.00471368	ENSBTAG00000031955	GPR26
22	49349271	49389291	226.63	0.00474553	ENSBTAG00000001471,ENSBTAG00000021912	DUSP7,POC1A
7	52138809	52178820	225.85	0.00476145	ENSBTAG00000033747	SIL1
11	64499530	64539537	222.87	0.0047933	.	.
21	32060401	32100417	219.55	0.00482515	ENSBTAG00000012490	ETFA
21	32420560	32460577	218.73	0.00484107	ENSBTAG00000007382	SCAPER
3	17847875	17887882	218.23	0.004857	ENSBTAG00000017827	IVL
13	20374034	20414050	215.88	0.00487292	.	.
23	33432069	33472103	215.77	0.00488885	.	.
8	26647543	26687549	215.23	0.0049207	ENSBTAG00000014103	SH3GL2
24	36742254	36782272	214.84	0.00493662	.	.
25	2764370	2804423	213.38	0.00495254	.	.
11	50096576	50136584	211.57	0.00500032	.	.
