## Supplementary material for "Assessing genomic diversity and signatures of selection in Original Braunvieh cattle using whole-genome sequencing data": File_S10

### Sheet: Sheet1
Chr	start	end	abs iHS	P Value	Ensembl Id	Gene name
11	68446304	69286304	4.54925	3.21038e-05	.,ENSBTAG00000001662,ENSBTAG00000002783,ENSBTAG00000005014,ENSBTAG00000008946,ENSBTAG00000015865,ENSBTAG00000016939,ENSBTAG00000019182,ENSBTAG00000021735	.,C11H2orf42,CAPN13,CAPN14,EHD3,GALNT14,LCLAT1,PCYOX1,TIA1
11	70326304	71326304	3.85096	9.63113e-05	.,ENSBTAG00000007378,ENSBTAG00000007379,ENSBTAG00000012447,ENSBTAG00000016934,ENSBTAG00000018196,ENSBTAG00000018669,ENSBTAG00000031347,ENSBTAG00000044021	.,ALK,C2orf71,CLIP4,PLB1,PPP1CB,SPDYA,TOGARAM2,WDR43
11	69406304	69686304	3.7013	0.000144467	.,ENSBTAG00000026111	.,LBH
11	70126304	70286304	3.51554	0.000224726	.	.
3	23084017	23124017	3.43013	0.000288934	.	.
11	66766304	67366304	3.39349	0.000353141	.,ENSBTAG00000000992,ENSBTAG00000007808,ENSBTAG00000009658,ENSBTAG00000012949,ENSBTAG00000017199,ENSBTAG00000018401,ENSBTAG00000020669,ENSBTAG00000023976,ENSBTAG00000038835,ENSBTAG00000047772	.,ANTXR1,APLF,ARHGAP25,BMP10,FBXO48,GKN1,GKN2,PLEK,PROKR1,biotype=protein_coding
3	13284017	13444017	3.35498	0.000401297	.	.
11	68006304	68126304	3.25329	0.000481556	.,ENSBTAG00000001105	.,ANXA4
11	57046304	57246304	3.25028	0.000497608	.	.
2	89528492	89648492	3.20932	0.00051366	.,ENSBTAG00000009725	.,AOX1
5	32092557	32332557	3.18359	0.000561816	.,ENSBTAG00000000286,ENSBTAG00000000289,ENSBTAG00000002390,ENSBTAG00000016496,ENSBTAG00000032428,ENSBTAG00000032429	.,ASB8,CCDC184,PFKM,ZNF641,biotype=protein_coding
18	16981339	17021339	3.06861	0.000609971	.	.
2	83008492	83328492	3.00249	0.000706283	.	.
11	75286304	75366304	2.97685	0.000754438	ENSBTAG00000021969	KLHL29
11	72406304	72446304	2.96048	0.00077049	ENSBTAG00000006832,ENSBTAG00000031185	ATRAID,SLC5A6
7	21122848	21202848	2.9299	0.000786542	ENSBTAG00000020117,ENSBTAG00000024450	MAP2K2,ZBTB7A
11	71966304	72086304	2.90562	0.000802594	ENSBTAG00000003902,ENSBTAG00000003904,ENSBTAG00000003906,ENSBTAG00000018680	GPN1,SUPT7L,ZNF512,biotype=protein_coding
6	40160473	40360473	2.90222	0.000818646	.	.
7	21042848	21082848	2.87771	0.00085075	ENSBTAG00000014774,ENSBTAG00000019909	ANKRD24,SIRT6
11	13366304	13406304	2.86271	0.000914957	ENSBTAG00000014667,ENSBTAG00000014668	NAGK,PAIP2B
5	32492557	32572557	2.84254	0.000963113	.,ENSBTAG00000016414	.,VDR
6	56200473	56240473	2.82759	0.000995217	.	.
6	65480473	65520473	2.8254	0.00101127	.	.
19	27354712	27394712	2.81093	0.00104337	ENSBTAG00000031933	ALOX12E
14	33564732	33604732	2.81027	0.00105942	ENSBTAG00000044080	CPA6
6	40480473	40560473	2.80586	0.00107548	.	.
6	66360473	66440473	2.80412	0.00109153	.	.
15	44735272	44775272	2.79564	0.00110758	.	.
1	74890011	74930011	2.77438	0.00112363	.	.
26	21575080	21615080	2.77272	0.00113968	.	.
11	66046304	66126304	2.75858	0.00118784	.	.
11	67766304	67806304	2.75381	0.00121994	ENSBTAG00000000141,ENSBTAG00000047822	NFU1,biotype=protein_coding
15	49215272	49295272	2.74371	0.00125205	ENSBTAG00000038679,ENSBTAG00000048300	biotype=protein_coding
11	65526304	65606304	2.7307	0.0013002	.	.
3	3524017	3564017	2.69122	0.00138046	.	.
11	66366304	66526304	2.67098	0.00142862	.,ENSBTAG00000004567	.,C1D
14	70124732	70164732	2.66486	0.00146072	.	.
11	67446304	67606304	2.64495	0.00149282	ENSBTAG00000007808	ANTXR1
11	68286304	68406304	2.63573	0.00150888	.,ENSBTAG00000008985	.,PCBP1
5	99572557	99612557	2.62253	0.00154098	ENSBTAG00000046268	biotype=protein_coding
5	13572557	13612557	2.61322	0.00158914	.	.
11	72966304	73006304	2.61321	0.00160519	ENSBTAG00000005041,ENSBTAG00000009650,ENSBTAG00000031150	C11H2orf70,CIB4,OTOF
6	66240473	66320473	2.60877	0.00162124	ENSBTAG00000012296	GABRG1
26	21295080	21375080	2.6005	0.0016694	.,ENSBTAG00000000092	.,HIF1AN
11	72686304	72726304	2.59685	0.00168545	ENSBTAG00000018576	DPYSL5
16	44744159	44784159	2.57373	0.0017336	ENSBTAG00000003180	TMEM201
11	71406304	71486304	2.54703	0.00176571	ENSBTAG00000031335	BABAM2
1	19730011	19770011	2.53932	0.00181386	.	.
11	72126304	72166304	2.53769	0.00182991	ENSBTAG00000031302	GCKR
2	90128492	90248492	2.53146	0.00184597	ENSBTAG00000003731,ENSBTAG00000010998	CFLAR,biotype=protein_coding
26	20375080	20455080	2.52601	0.00189412	.,ENSBTAG00000021397	.,NKX2-3
17	62682234	62722234	2.51954	0.00195833	.	.
17	48722234	48802234	2.51741	0.00197438	.	.
9	76302653	76342653	2.51281	0.00199043	.	.
11	46286304	46326304	2.50797	0.00200648	ENSBTAG00000002288,ENSBTAG00000002298	CKAP2L,NT5DC4
17	67002234	67042234	2.49839	0.00205464	.	.
11	71726304	71806304	2.498	0.00208674	ENSBTAG00000031335	BABAM2
26	22335080	22375080	2.49239	0.0021349	ENSBTAG00000001530	FGF8
6	41880473	41960473	2.48789	0.00215095	ENSBTAG00000047743	KCNIP4
3	72484017	72564017	2.48483	0.002167	.	.
14	33164732	33364732	2.48479	0.00218306	ENSBTAG00000002784,ENSBTAG00000011205,ENSBTAG00000014689,ENSBTAG00000014691	ARFGEF1,COPS5,CSPP1,PPP1R42
26	35295080	35415080	2.48442	0.00219911	ENSBTAG00000004899	ABLIM1
26	34415080	34455080	2.48241	0.00221516	.	.
11	69326304	69366304	2.47698	0.00226332	.	.
7	14962848	15002848	2.46681	0.00229542	ENSBTAG00000040482,ENSBTAG00000046982	biotype=protein_coding
14	20324732	20364732	2.46011	0.00232752	.	.
5	60092557	60172557	2.45672	0.00234357	ENSBTAG00000045982,ENSBTAG00000046761,ENSBTAG00000047631	biotype=protein_coding
6	56480473	56520473	2.45136	0.00237568	.	.
17	58202234	58282234	2.44305	0.00239173	.	.
3	9244017	9284017	2.44019	0.00240778	ENSBTAG00000014368	SLAMF6
22	25282945	25322945	2.43609	0.00242383	.	.
2	89448492	89488492	2.43443	0.00245594	ENSBTAG00000002272	KCTD18
2	90888492	90928492	2.42301	0.00247199	.	.
8	108202785	108242785	2.41738	0.00252015	.	.
6	7760473	7840473	2.39861	0.0026004	ENSBTAG00000003619,ENSBTAG00000014080	METTL14,SEC24D
27	6961044	7001044	2.39826	0.00263251	ENSBTAG00000014737	VEGFC
26	22135080	22295080	2.3967	0.00264856	ENSBTAG00000003576,ENSBTAG00000003578,ENSBTAG00000003579,ENSBTAG00000007476	BTRC,DPCD,FBXW4,POLL
2	22808492	22848492	2.39592	0.00266461	ENSBTAG00000000176	SP3
29	35690904	35730904	2.37813	0.00271277	.	.
1	110090011	110130011	2.37621	0.00274487	ENSBTAG00000031561	RSRC1
13	8805666	8845666	2.37029	0.00276092	.	.
2	89808492	89888492	2.35543	0.00282513	ENSBTAG00000006049,ENSBTAG00000026812	AOX2,BZW1
11	65766304	65806304	2.35502	0.00285723	.	.
19	24514712	24554712	2.35411	0.00287329	ENSBTAG00000039411,ENSBTAG00000039633,ENSBTAG00000040362	biotype=protein_coding
10	73053136	73093136	2.33937	0.00292144	ENSBTAG00000012139	SIX1
26	34015080	34095080	2.32689	0.00295355	.	.
16	58264159	58344159	2.32459	0.00298565	.	.
6	40600473	40680473	2.31695	0.0030017	.	.
11	69886304	70006304	2.31219	0.00303381	.	.
8	42402785	42522785	2.30948	0.00304986	.	.
26	44015080	44135080	2.30734	0.00306591	.,ENSBTAG00000003312	.,CHST15
2	47168492	47208492	2.29907	0.00311406	.	.
11	101246304	101286304	2.29607	0.00314617	ENSBTAG00000017473	LAMC3
5	67332557	67372557	2.29482	0.00317827	.	.
26	21415080	21455080	2.29085	0.00321038	.	.
16	26384159	26424159	2.28788	0.00324248	.	.
7	57322848	57362848	2.28555	0.00325853	ENSBTAG00000019012	KCTD16
5	32412557	32452557	2.28351	0.00329064	ENSBTAG00000013155	COL2A1
8	46002785	46042785	2.28183	0.00332274	.	.
20	18720895	18760895	2.28126	0.00333879	.	.
2	132888492	132928492	2.27901	0.00337089	ENSBTAG00000013511	VWA5B1
11	98686304	98726304	2.27824	0.003403	ENSBTAG00000012156	NAIF1
1	150250011	150290011	2.2776	0.00341905	ENSBTAG00000014306	DOPEY2
11	71526304	71566304	2.27451	0.00345115	ENSBTAG00000031335	BABAM2
26	20215080	20255080	2.27172	0.00346721	ENSBTAG00000011956	CNNM1
2	90328492	90408492	2.27166	0.00348326	ENSBTAG00000012334,ENSBTAG00000014933	ALS2CR12,TRAK2
13	75405666	75445666	2.2704	0.00349931	ENSBTAG00000010126,ENSBTAG00000010130	PCIF1,ZNF335
7	4802848	4842848	2.26923	0.00353141	ENSBTAG00000008578	LSM4
26	21855080	21895080	2.26618	0.00357957	ENSBTAG00000002261	LBX1
26	20895080	20975080	2.26167	0.00364378	ENSBTAG00000007588,ENSBTAG00000007591,ENSBTAG00000023939	CHUK,ERLIN1,biotype=protein_coding
6	7880473	7920473	2.26115	0.00365983	.	.
11	72766304	72846304	2.25918	0.00367588	ENSBTAG00000018193,ENSBTAG00000018761,ENSBTAG00000023938	CENPA,KCNK3,SLC35F6
24	17364663	17404663	2.25786	0.00369193	.	.
12	57164938	57204938	2.25531	0.00372404	.	.
11	66566304	66606304	2.25124	0.00375614	ENSBTAG00000010604,ENSBTAG00000010619	PNO1,PPP3R1
21	52566220	52606220	2.2512	0.00377219	.	.
24	38844663	38884663	2.25104	0.00378824	.	.
3	75084017	75124017	2.25058	0.0038043	ENSBTAG00000014791	CTH
2	23008492	23048492	2.24318	0.00388455	.	.
3	64244017	64284017	2.2402	0.00390061	.	.
18	33981339	34021339	2.23969	0.00391666	.	.
8	96362785	96402785	2.23686	0.00393271	ENSBTAG00000020661	ABCA1
29	13330904	13370904	2.22857	0.00401297	.	.
5	77052557	77092557	2.22643	0.00402902	.	.
26	35215080	35255080	2.22507	0.00404507	ENSBTAG00000004899	ABLIM1
11	72246304	72286304	2.21743	0.00406113	ENSBTAG00000019510,ENSBTAG00000019515,ENSBTAG00000019518,ENSBTAG00000019522	EIF2B4,PPM1G,SNX17,ZNF513
1	108810011	108850011	2.21566	0.00407718	.	.
5	41892557	41932557	2.20957	0.00412533	.	.
17	2842234	2922234	2.20802	0.00414138	ENSBTAG00000001638,ENSBTAG00000007234,ENSBTAG00000022120	FGA,FGB,PLRG1
26	34695080	34735080	2.20787	0.00415744	.	.
15	51735272	51815272	2.2063	0.00418954	.,ENSBTAG00000005070,ENSBTAG00000013111,ENSBTAG00000035686	.,RRM1,biotype=protein_coding
27	17201044	17241044	2.20589	0.00420559	.	.
6	40840473	40880473	2.2021	0.00425375	.	.
3	92204017	92244017	2.19913	0.0043019	.	.
1	157130011	157170011	2.1978	0.00433401	ENSBTAG00000021158	SATB1
4	98600333	98640333	2.19368	0.00438216	ENSBTAG00000015773	LRGUK
5	106132557	106172557	2.19137	0.00439822	ENSBTAG00000006800	FGF6
10	87573136	87613136	2.1867	0.00441427	.	.
27	32961044	33001044	2.18618	0.00443032	ENSBTAG00000000978,ENSBTAG00000027654	ASH2L,EIF4EBP1
9	99662653	99702653	2.18379	0.00444637	ENSBTAG00000011106	PACRG
11	55886304	55926304	2.18221	0.00446242	ENSBTAG00000031669	CTNNA2
5	37332557	37372557	2.18198	0.00447847	.	.
5	58852557	58892557	2.18013	0.00451058	ENSBTAG00000024607	OR6C75
1	92130011	92170011	2.17819	0.00452663	.	.
17	33162234	33202234	2.17666	0.00455873	.	.
26	34815080	34855080	2.1739	0.00457479	.	.
26	21775080	21815080	2.17015	0.00459084	.	.
26	21695080	21735080	2.16925	0.00460689	ENSBTAG00000003296,ENSBTAG00000003298,ENSBTAG00000005015,ENSBTAG00000016928,ENSBTAG00000039834	LZTS2,PDZD7,SFXN3,TWNK,biotype=protein_coding
3	22404017	22444017	2.16823	0.00462294	ENSBTAG00000046766	biotype=protein_coding
11	48526304	48566304	2.16636	0.00465505	ENSBTAG00000003307,ENSBTAG00000004823	IMMT,MRPL35
6	42320473	42360473	2.16144	0.00471925	ENSBTAG00000047743	KCNIP4
5	114292557	114332557	2.16117	0.0047353	ENSBTAG00000001057	ARFGAP3
5	59972557	60012557	2.15751	0.00478346	ENSBTAG00000046317,ENSBTAG00000046610	biotype=protein_coding
11	64526304	64606304	2.15511	0.00481556	.	.
2	89048492	89088492	2.15334	0.00483162	.	.
1	104490011	104530011	2.15216	0.00484767	.	.
11	89086304	89126304	2.14966	0.00486372	ENSBTAG00000037793	biotype=protein_coding
24	44564663	44604663	2.14813	0.00489582	.	.
11	63366304	63406304	2.14668	0.00491188	ENSBTAG00000007763,ENSBTAG00000046117	SLC1A4,biotype=protein_coding
12	56644938	56684938	2.14505	0.00492793	.	.
4	1400333	1440333	2.14233	0.00496003	.	.
21	38526220	38566220	2.13124	0.00502424	.	.
