## Supplementary material for "Assessing genomic diversity and signatures of selection in Original Braunvieh cattle using whole-genome sequencing data": File_S11

### Sheet: Sheet1
		Overlapped region					CLR regions					iHS region
		Chr	start*	end*	Ensembl Gene id	Gene name	Chr	start	end	clr values	p value	Chr	start	end	|iHS|	IHS p value
		5	32092557	32332557	.,ENSBTAG00000000286,ENSBTAG00000000289,ENSBTAG00000002390,ENSBTAG00000016496,ENSBTAG00000032428,ENSBTAG00000032429	.,ASB8,CCDC184,PFKM,ZNF641,biotype=protein_coding	5	32187957	32227976	242.87	0.00445888	5	32092557	32332557	3.18359	0.000561816
		7	20649168	21289364	.,ENSBTAG00000000753,ENSBTAG00000004258,ENSBTAG00000004936,ENSBTAG00000005999,ENSBTAG00000006001,ENSBTAG00000006005,ENSBTAG00000006007,ENSBTAG00000008181,ENSBTAG00000008186,ENSBTAG00000010215,ENSBTAG00000012829,ENSBTAG00000012830,ENSBTAG00000013251,ENSBTAG00000014774,ENSBTAG00000015690,ENSBTAG00000018655,ENSBTAG00000019909,ENSBTAG00000020117,ENSBTAG00000020417,ENSBTAG00000021134,ENSBTAG0000002445…	.,ANKRD24,MAP2K2,ZBTB7A,SIRT6,CCDC94,CHAF1A,CREB3L3,DAPK3,DPP9,EBI3,EEF2,FSD1,HDGFL2,LRG1,MPND,MYDGF,PIAS4,PLIN4,PLIN5,SEMA6B,SH3GL1,SHD,STAP2,TMIGD2,TNFAIP8L1,UBXN6,biotype=protein_coding	7	20649168	21289364	940.01	0.00154468	7	21042848	21082848	2.87771	0.00085075
							7	20649168	21289364	940.01	0.00154468	7	21122848	21202848	2.9299	0.000786542
		11	56937978	57458085	.,ENSBTAG00000000168	.,biotype=protein_coding		56937978	57458085	2031.29	0.000891777	11	57046304	57246304	3.25028	0.000497608
		11	64499529	64539537	.	.	11	64499529	64539537	222.87	0.0047933	11	64526304	64606304	2.15511	0.00481556
		11	66019841	69686304	.,ENSBTAG00000000141,ENSBTAG00000000992,ENSBTAG00000001042,ENSBTAG00000007808,ENSBTAG00000001105,ENSBTAG00000001108,ENSBTAG00000001408,ENSBTAG00000004567,ENSBTAG00000007808,ENSBTAG00000008985,ENSBTAG00000009343,ENSBTAG00000009658,ENSBTAG00000010595,ENSBTAG00000010604,ENSBTAG00000010619,ENSBTAG00000012949,ENSBTAG00000016939,ENSBTAG00000017199,ENSBTAG00000017626,ENSBTAG00000018401,ENSBTAG0000001918…	.,AAK1,ANTXR1,ANXA4,APLF,ARHGAP25,BMP10,C11H2orf42,C1D,CNRIP1,FBXO48,GFPT1,GKN1,GKN2,GMCL1,MXD1,NFU1,PCBP1,PLEK,PNO1,PPP3R1,PROKR1,SNRNP27,TIA1,WDR92,biotype=protein_coding,LBH,LCLAT1,CAPN14,EHD3,GALNT14,CAPN13,PCYOX1	11	66019841	68540358	7233.12	3.18492e-05	11	66046304	66126304	2.75858	0.00118784
					.,ENSBTAG00000000141,ENSBTAG00000000992,ENSBTAG00000001042,ENSBTAG00000001105,ENSBTAG00000001108,ENSBTAG00000001408,ENSBTAG00000004567,ENSBTAG00000007808,ENSBTAG00000008985,ENSBTAG00000009343,ENSBTAG00000009658,ENSBTAG00000010595,ENSBTAG00000010604,ENSBTAG00000010619,ENSBTAG00000012949,ENSBTAG00000016939,ENSBTAG00000017199,ENSBTAG00000017626,ENSBTAG00000018401,ENSBTAG00000019182,ENSBTAG0000002066…		11	66019841	68540358	7233.12	3.18492e-05	11	66366304	66526304	2.67098	0.00142862
					.,ENSBTAG00000000141,ENSBTAG00000000992,ENSBTAG00000001042,ENSBTAG00000001105,ENSBTAG00000001108,ENSBTAG00000001408,ENSBTAG00000004567,ENSBTAG00000007808,ENSBTAG00000008985,ENSBTAG00000009343,ENSBTAG00000009658,ENSBTAG00000010595,ENSBTAG00000010604,ENSBTAG00000010619,ENSBTAG00000012949,ENSBTAG00000016939,ENSBTAG00000017199,ENSBTAG00000017626,ENSBTAG00000018401,ENSBTAG00000019182,ENSBTAG0000002066…		11	66019841	68540358	7233.12	3.18492e-05	11	66566304	66606304	2.25124	0.00375614
					.,ENSBTAG00000000141,ENSBTAG00000000992,ENSBTAG00000001042,ENSBTAG00000001105,ENSBTAG00000001108,ENSBTAG00000001408,ENSBTAG00000004567,ENSBTAG00000007808,ENSBTAG00000008985,ENSBTAG00000009343,ENSBTAG00000009658,ENSBTAG00000010595,ENSBTAG00000010604,ENSBTAG00000010619,ENSBTAG00000012949,ENSBTAG00000016939,ENSBTAG00000017199,ENSBTAG00000017626,ENSBTAG00000018401,ENSBTAG00000019182,ENSBTAG0000002066…		11	66019841	68540358	7233.12	3.18492e-05	11	66766304	67366304	3.39349	0.000353141
					.,ENSBTAG00000000141,ENSBTAG00000000992,ENSBTAG00000001042,ENSBTAG00000001105,ENSBTAG00000001108,ENSBTAG00000001408,ENSBTAG00000004567,ENSBTAG00000007808,ENSBTAG00000008985,ENSBTAG00000009343,ENSBTAG00000009658,ENSBTAG00000010595,ENSBTAG00000010604,ENSBTAG00000010619,ENSBTAG00000012949,ENSBTAG00000016939,ENSBTAG00000017199,ENSBTAG00000017626,ENSBTAG00000018401,ENSBTAG00000019182,ENSBTAG0000002066…		11	66019841	68540358	7233.12	3.18492e-05	11	67446304	67606304	2.64495	0.00149282
					.,ENSBTAG00000000141,ENSBTAG00000000992,ENSBTAG00000001042,ENSBTAG00000001105,ENSBTAG00000001108,ENSBTAG00000001408,ENSBTAG00000004567,ENSBTAG00000007808,ENSBTAG00000008985,ENSBTAG00000009343,ENSBTAG00000009658,ENSBTAG00000010595,ENSBTAG00000010604,ENSBTAG00000010619,ENSBTAG00000012949,ENSBTAG00000016939,ENSBTAG00000017199,ENSBTAG00000017626,ENSBTAG00000018401,ENSBTAG00000019182,ENSBTAG0000002066…		11	66019841	68540358	7233.12	3.18492e-05	11	67766304	67806304	2.75381	0.00121994
					.,ENSBTAG00000000141,ENSBTAG00000000992,ENSBTAG00000001042,ENSBTAG00000001105,ENSBTAG00000001108,ENSBTAG00000001408,ENSBTAG00000004567,ENSBTAG00000007808,ENSBTAG00000008985,ENSBTAG00000009343,ENSBTAG00000009658,ENSBTAG00000010595,ENSBTAG00000010604,ENSBTAG00000010619,ENSBTAG00000012949,ENSBTAG00000016939,ENSBTAG00000017199,ENSBTAG00000017626,ENSBTAG00000018401,ENSBTAG00000019182,ENSBTAG0000002066…		11	66019841	68540358	7233.12	3.18492e-05	11	68006304	68126304	3.25329	0.000481556
					.,ENSBTAG00000000141,ENSBTAG00000000992,ENSBTAG00000001042,ENSBTAG00000001105,ENSBTAG00000001108,ENSBTAG00000001408,ENSBTAG00000004567,ENSBTAG00000007808,ENSBTAG00000008985,ENSBTAG00000009343,ENSBTAG00000009658,ENSBTAG00000010595,ENSBTAG00000010604,ENSBTAG00000010619,ENSBTAG00000012949,ENSBTAG00000016939,ENSBTAG00000017199,ENSBTAG00000017626,ENSBTAG00000018401,ENSBTAG00000019182,ENSBTAG0000002066…		11	66019841	68540358	7233.12	3.18492e-05	11	68286304	68406304	2.63573	0.00150888
					.,ENSBTAG00000000141,ENSBTAG00000000992,ENSBTAG00000001042,ENSBTAG00000001105,ENSBTAG00000001108,ENSBTAG00000001408,ENSBTAG00000004567,ENSBTAG00000007808,ENSBTAG00000008985,ENSBTAG00000009343,ENSBTAG00000009658,ENSBTAG00000010595,ENSBTAG00000010604,ENSBTAG00000010619,ENSBTAG00000012949,ENSBTAG00000016939,ENSBTAG00000017199,ENSBTAG00000017626,ENSBTAG00000018401,ENSBTAG00000019182,ENSBTAG0000002066…		11	66019841	68540358	7233.12	3.18492e-05	11	68446304	69286304	4.54925	3.21038e-05
					.,ENSBTAG00000000141,ENSBTAG00000000992,ENSBTAG00000001042,ENSBTAG00000001105,ENSBTAG00000001108,ENSBTAG00000001408,ENSBTAG00000004567,ENSBTAG00000007808,ENSBTAG00000008985,ENSBTAG00000009343,ENSBTAG00000009658,ENSBTAG00000010595,ENSBTAG00000010604,ENSBTAG00000010619,ENSBTAG00000012949,ENSBTAG00000016939,ENSBTAG00000017199,ENSBTAG00000017626,ENSBTAG00000018401,ENSBTAG00000019182,ENSBTAG0000002066…		11	68580366	68940440	1441.44	0.00114657	11	68446304	69286304	4.54925	3.21038e-05
					.,ENSBTAG00000000141,ENSBTAG00000000992,ENSBTAG00000001042,ENSBTAG00000001105,ENSBTAG00000001108,ENSBTAG00000001408,ENSBTAG00000004567,ENSBTAG00000007808,ENSBTAG00000008985,ENSBTAG00000009343,ENSBTAG00000009658,ENSBTAG00000010595,ENSBTAG00000010604,ENSBTAG00000010619,ENSBTAG00000012949,ENSBTAG00000016939,ENSBTAG00000017199,ENSBTAG00000017626,ENSBTAG00000018401,ENSBTAG00000019182,ENSBTAG0000002066…		11	69220497	69460546	1817.42	0.00101917	11	68446304	69286304	4.54925	3.21038e-05
					.,ENSBTAG00000000141,ENSBTAG00000000992,ENSBTAG00000001042,ENSBTAG00000001105,ENSBTAG00000001108,ENSBTAG00000001408,ENSBTAG00000004567,ENSBTAG00000007808,ENSBTAG00000008985,ENSBTAG00000009343,ENSBTAG00000009658,ENSBTAG00000010595,ENSBTAG00000010604,ENSBTAG00000010619,ENSBTAG00000012949,ENSBTAG00000016939,ENSBTAG00000017199,ENSBTAG00000017626,ENSBTAG00000018401,ENSBTAG00000019182,ENSBTAG0000002066…		11	69220497	69460546	1817.42	0.00101917	11	69326304	69366304	2.47698	0.00226332
					.,ENSBTAG00000000141,ENSBTAG00000000992,ENSBTAG00000001042,ENSBTAG00000001105,ENSBTAG00000001108,ENSBTAG00000001408,ENSBTAG00000004567,ENSBTAG00000007808,ENSBTAG00000008985,ENSBTAG00000009343,ENSBTAG00000009658,ENSBTAG00000010595,ENSBTAG00000010604,ENSBTAG00000010619,ENSBTAG00000012949,ENSBTAG00000016939,ENSBTAG00000017199,ENSBTAG00000017626,ENSBTAG00000018401,ENSBTAG00000019182,ENSBTAG0000002066…		11	69220497	69460546	1817.42	0.00101917	11	69406304	69686304	3.7013	0.000144467
		11	69700595	70286304	.,ENSBTAG00000023744	.,YPEL5	11	69700595	70260710	2839.19	0.000668832	11	69886304	70006304	2.31219	0.00303381
							11	69700595	70260710	2839.19	0.000668832	11	70126304	70286304	3.51554	0.000224726
		11	70300719	71326304	.,ENSBTAG00000007378,ENSBTAG00000007379,ENSBTAG00000012447,ENSBTAG00000016934,ENSBTAG00000018196,ENSBTAG00000018669,ENSBTAG00000031347,ENSBTAG00000044021 .,ALK,C2orf71,CLIP4,PLB1,PPP1CB,SPDYA,TOGARAM2,WDR43	.,ALK,C2orf71,CLIP4,PLB1,PPP1CB,SPDYA,TOGARAM2,WDR43	11	70300719	70340727	931.78	0.00157653	11	70326304	71326304	3.85096	9.63113e-05
							11	70380735	70460751	550.53	0.00232499	11	70326304	71326304	3.85096	9.63113e-05
		11	89064566	89144583	ENSBTAG00000037793	biotype=protein_coding		89064566	89144583	239.61	0.00450666	11	89086304	89126304	2.14966	0.00486372
		14	33501975	33604732	ENSBTAG00000044080	CPA6	14	33501975	33582016	387.16	0.00323269	14	33564732	33604732	2.81027	0.00105942
		14	70124732	70320928	.,ENSBTAG00000001522,ENSBTAG00000013901	.,MTERF3,PTDSS1	14	70160846	70320928	516.25	0.00248423	14	70124732	70164732	2.66486	0.00146072
		15	49118530	49295272	ENSBTAG00000038679,ENSBTAG00000048300,ENSBTAG00000046378,ENSBTAG00000046983,ENSBTAG00000048003,ENSBTAG00000048301	biotype=protein_coding (Olfactory receptor)	15	49118530	49238587	1390.86	0.00116249	15	49215272	49295272	2.74371	0.00125205
		17	2842234	2923348	ENSBTAG00000001638,ENSBTAG00000007234,ENSBTAG00000022120	FGA,FGB,PLRG1		2843317	2923348	415.63	0.00302567	17	2842234	2922234	2.20802	0.00414138
		26	22135080	22295080	ENSBTAG00000003576,ENSBTAG00000003578,ENSBTAG00000003579,ENSBTAG00000007476	BTRC,DPCD,FBXW4,POLL	26	22225589	22265608	279.31	0.00401299	26	22135080	22295080	2.3967	0.00264856
		Bold red colour highlights genes that are present in the intersection of CLR and iHS regions. (.) indicates that the intersection does not contain any annotated genes.
		*The start position is the minimum position of overlapped CLR and iHS region and End position is the maximum position of overlapped CLR and iHS region
		Start		CLR 1
				iHS 1		iHS 2		end
				intersection		intersection
