## Supplementary material for "Assessing genomic diversity and signatures of selection in Original Braunvieh cattle using whole-genome sequencing data": File_S12

### Sheet: CLR_GO
Panther pathways
PANTHER Pathways	Bos taurus - REFLIST (22008)	No of genes	fold enrichment	raw p-value
Blood coagulation (P00011)	111	6	8.75	8.6e-05	0.012
P53 pathway feedback loops 1 (P04392)	16	3	30.34	0.000204	0.0121
Plasminogen activating cascade (P00050)	38	3	12.78	0.00204
JAK/STAT signaling pathway (P00038)	21	2	15.41	0.00871
O-antigen biosynthesis (P02757)	5	1	32.36	0.0363
N-acetylglucosamine metabolism (P02756)	6	1	26.97	0.0422
Heterotrimeric G-protein signaling pathway-Gi alpha and Gs alpha mediated pathway (P00026)	211	4	3.07	0.0438
GO SLIM Biological pathways	Bos taurus - REFLIST (22008)	No of genes	fold enrichment	raw p-value
cellular catabolic process (GO:0044248)	137	5	5.91	0.00186
reactive oxygen species metabolic process (GO:0072593)	38	3	12.78	0.00204
drug transport (GO:0015893)	43	3	11.29	0.00284
response to toxic substance (GO:0009636)	94	4	6.89	0.00315
positive regulation of GTPase activity (GO:0043547)	28	2	11.56	0.0146
regulation of MAPK cascade (GO:0043408)	82	3	5.92	0.0155
cellular response to tumor necrosis factor (GO:0071356)	31	2	10.44	0.0175
response to drug (GO:0042493)	93	3	5.22	0.0214
positive regulation of ERK1 and ERK2 cascade (GO:0070374)	37	2	8.75	0.0239
RNA processing (GO:0006396)	261	5	3.1	0.0243
cofactor metabolic process (GO:0051186)	176	4	3.68	0.0251
double-strand break repair (GO:0006302)	39	2	8.3	0.0263
mRNA splicing, via spliceosome (GO:0000398)	186	4	3.48	0.0299
RNA splicing, via transesterification reactions with bulged adenosine as nucleophile (GO:0000377)	186	4	3.48	0.0299
RNA splicing, via transesterification reactions (GO:0000375)	187	4	3.46	0.0304
SCF-dependent proteasomal ubiquitin-dependent protein catabolic process (GO:0031146)	43	2	7.53	0.0312
regulation of GTPase activity (GO:0043087)	44	2	7.36	0.0325
positive regulation of MAPK cascade (GO:0043410)	46	2	7.04	0.0351
RNA splicing (GO:0008380)	200	4	3.24	0.0373
granulocyte chemotaxis (GO:0071621)	50	2	6.47	0.0407
phosphatidylinositol metabolic process (GO:0046488)	54	2	5.99	0.0465
DNA strand elongation involved in DNA replication (GO:0006271)	7	1	23.12	0.0481

### Sheet: iHS_GO
Fisher test
Panther pathways
PANTHER Pathways	Bos taurus - REFLIST (22008)	No. Of genes	fold enrichment	raw p value	FDR
Blood coagulation (P00011)	111	6	7.58	0.000188	0.0308
Plasminogen activating cascade (P00050)	38	3	11.07	0.00305
De novo pyrimidine deoxyribonucleotide biosynthesis (P02739)	39	2	7.19	0.0341
Methionine biosynthesis (P02753)	4	1	35.04	0.0349
FAS signaling pathway (P00020)	47	2	5.97	0.0472
GO SLIM Biological pathways
nervous system process (GO:0050877)	936	16	2.4	0.00121
system process (GO:0003008)	1050	17	2.27	0.00194
detection of chemical stimulus involved in sensory perception (GO:0050907)	480	10	2.92	0.00265
sensory perception of chemical stimulus (GO:0007606)	512	10	2.74	0.00414
sensory perception (GO:0007600)	644	11	2.39	0.00708
multicellular organismal process (GO:0032501)	1735	22	1.78	0.0106
regulation of macromolecule metabolic process (GO:0060255)	125	4	4.49	0.0135
protein modification process (GO:0036211)	2	1	70.09	0.0211
calcium-mediated signaling (GO:0019722)	82	3	5.13	0.0226
regulation of gene expression (GO:0010468)	83	3	5.07	0.0233
Golgi to endosome transport (GO:0006895)	3	1	46.73	0.028
double-strand break repair (GO:0006302)	39	2	7.19	0.0341
post-Golgi vesicle-mediated transport (GO:0006892)	4	1	35.04	0.0349
SCF-dependent proteasomal ubiquitin-dependent protein catabolic process (GO:0031146)	43	2	6.52	0.0405
Golgi vesicle budding (GO:0048194)	6	1	23.36	0.0485
