## Supplementary material for "Assessing genomic diversity and signatures of selection in Original Braunvieh cattle using whole-genome sequencing data": File_S14

### Sheet: Sheet1
	rsID1	chr	pos	ref	alt	Q All1	q All1	fq alt
	rs109515648	14	24805830	T	C	T	C	1
	rs110092040	14	24973953	T	C	T	C	1
	ss319607399	14	24974221	A	G	A	G	1
	ss319607400	14	24974811	A	G	A	G	1
	rs109231213	14	25003338	C	G	C	G	1
	ss319607401	14	25006125	T	C	T	C	1
	rs109815800	14	25015640	G	T	G	T	1
	ss319607402	14	25019900	A	G	A	G	0.81
	ss319607403	14	25022815	C	G	C	G	0.82
	ss319607404	14	25031172	-	TT	-	TT	0.82
	ss319607405	14	25052396	(CCG)11	(CCG)9	(CCG)9	(CCG)11	0.87
	ss319607406	14	25052440	G	A	A	G	1
	ss319607407	14	25059742	A	G	A	G	0.8
	ss319607408	14	25061179	T	C	T	C	0.82
	1 the colour coding and assignmnt of Q and q alleles of 14 candidate causal variants follows that in Supplementary Table 1 from Karim et al. (Nature Genetics volume 43, 405–413 (2011))
	The assignment of reference (ref) and alternate (alt) allele is based on the UMD3.1-assembly of the bovine genoome
	The frequency of the alternate allele (fq alt) was determined based on 49 sequenced OB cattle
